# B cell humoral response and differentiation is regulated by the non-canonical poly(A) polymerase TENT5C

**DOI:** 10.1101/686683

**Authors:** Aleksandra Bilska, Monika Kusio-Kobiałka, Paweł S. Krawczyk, Olga Gewartowska, Bartosz Tarkowski, Kamil Kobyłecki, Jakub Gruchota, Ewa Borsuk, Andrzej Dziembowski, Seweryn Mroczek

**Author notes:** These authors contributed equally (Aleksandra Bilska, Monika Kusio-Kobiałka). Correspondence (A.D.), (S.M.).

## Abstract

TENT5C is a non-canonical cytoplasmic poly(A) polymerase (ncPAP) upregulated in activated B cells and suppressing their proliferation. Herein we measured the global distribution of poly(A) tail lengths in responsive B cells using a modified Nanopore direct RNA-sequencing approach and revealed that TENT5C polyadenylates immunoglobulin mRNAs regulating their steady-state levels. Consequently, TENT5C deficient B cells secrete less antibodies and KO mice have diminished gamma globulin concentrations despite the increased number of CD138^high^ plasma cells as a consequence of accelerated differentiation. TENT5C is explicitly upregulated in differentiating plasma cells by innate signaling. Importantly, TENT5C deficiency in B lymphocytes impairs the capacity of the secretory pathway through the reduction of ER volume and downregulation of unfolded protein response.

Our findings define the role of the TENT5C enzyme in B cell physiology and discover the first ncPAP engaged in the regulation of immunoglobulin mRNA poly(A) tails, thus serving as a regulator of humoral immunity.
