## Supplementary_Dataset_3 for "B cell humoral response and differentiation is regulated by the non-canonical poly(A) polymerase TENT5C"

### Sheet: proteinGroups
Majority protein IDs	Protein names	Gene names	Fasta headers	Number of proteins	Razor + unique peptides 13mro_B-cells-WT1	Razor + unique peptides 14mro_B-cells-46CGFP1	Razor + unique peptides 15mro_B-cells-WT2	Razor + unique peptides 16mro_B-cells-46CGFP2	Mol. weight [kDa]	Sequence length	Q-value	Score	Identification type 13mro_B-cells-WT1	Identification type 14mro_B-cells-46CGFP1	Identification type 15mro_B-cells-WT2	Identification type 16mro_B-cells-46CGFP2	Sequence coverage 13mro_B-cells-WT1 [%]	Sequence coverage 14mro_B-cells-46CGFP1 [%]	Sequence coverage 15mro_B-cells-WT2 [%]	Sequence coverage 16mro_B-cells-46CGFP2 [%]	Intensity 13mro_B-cells-WT1	Intensity 14mro_B-cells-46CGFP1	Intensity 15mro_B-cells-WT2	Intensity 16mro_B-cells-46CGFP2	LFQ intensity 13mro_B-cells-WT1	LFQ intensity 14mro_B-cells-46CGFP1	LFQ intensity 15mro_B-cells-WT2	LFQ intensity 16mro_B-cells-46CGFP2	MS/MS count 13mro_B-cells-WT1	MS/MS count 14mro_B-cells-46CGFP1	MS/MS count 15mro_B-cells-WT2	MS/MS count 16mro_B-cells-46CGFP2
P57784	U2 small nuclear ribonucleoprotein A	Snrpa1	sp|P57784|RU2A_MOUSE U2 small nuclear ribonucleoprotein A OS=Mus musculus GN=Snrpa1 PE=1 SV=2	4	9	14	8	14	28.357	255	0	323.31	By MS/MS	By MS/MS	By matching	By MS/MS	38	40.8	29.8	40.8	5891000	55534000	3556400	39413000	3603100	123360000	6507800	212790000	4	30	0	26
Q61782			tr|Q61782|Q61782_MOUSE Type I epidermal keratin mRNA, 3end (Fragment) OS=Mus musculus PE=2 SV=1	1	2	2	2	1	10.662	93	0	323.31	By MS/MS	By MS/MS	By matching	By matching	36.6	36.6	36.6	35.5	10283000	2087800	1634100	175410	10149000	3113300	3984500	0	5	4	0	0
Q4KL81;Q3UAF7;Q3UAF6;Q3UAA9;Q3U5R4;B2RRX1;P63260;P60710;Q3UCF8;Q3U939;Q3U804;Q3TSB7;Q3UA89;Q61276;Q3TIJ9;E9Q5F4;Q3UGS0;Q3UD81;G3UZ07;A1E281;G3UYG0;E9Q606;E9Q1F2;Q9QZ83;Q61272	Actin, cytoplasmic 2;Actin, cytoplasmic 2, N-terminally processed;Actin, cytoplasmic 1;Actin, cytoplasmic 1, N-terminally processed	Actg1;Actb;Acta1	tr|Q4KL81|Q4KL81_MOUSE Actin, gamma, cytoplasmic 1 OS=Mus musculus GN=Actg1 PE=2 SV=1;tr|Q3UAF7|Q3UAF7_MOUSE Uncharacterized protein OS=Mus musculus GN=Actb PE=2 SV=1;tr|Q3UAF6|Q3UAF6_MOUSE Uncharacterized protein OS=Mus musculus GN=Actb PE=2 SV=1;tr|Q3UAA	37	12	12	12	12	41.792	375	0	152.15	By MS/MS	By MS/MS	By matching	By MS/MS	32.8	32.8	32.8	32.8	27896000	17821000	17426000	14949000	15114000	15531000	14922000	38018000	17	7	0	5
Q3UBP6;Q3UBQ4		Actb	tr|Q3UBP6|Q3UBP6_MOUSE Uncharacterized protein OS=Mus musculus GN=Actb PE=2 SV=1;tr|Q3UBQ4|Q3UBQ4_MOUSE Uncharacterized protein OS=Mus musculus GN=Actb PE=2 SV=1	2	1	1	1	1	41.768	375	0	8.8049	By MS/MS	By matching	By matching	By matching	29.3	29.3	29.3	29.3	2883500	1987300	1599200	580900	0	0	0	0	1	0	0	0
A0A075B5P6;A0A075B6A0;P01872;P01872-2	Ig mu chain C region	Ighm	tr|A0A075B5P6|A0A075B5P6_MOUSE Ig mu chain C region (Fragment) OS=Mus musculus GN=Ighm PE=1 SV=1;tr|A0A075B6A0|A0A075B6A0_MOUSE Ig mu chain C region (Fragment) OS=Mus musculus GN=Ighm PE=1 SV=2;sp|P01872|IGHM_MOUSE Ig mu chain C region OS=Mus musculus GN=I	4	5	10	3	9	49.943	455	0	323.31	By matching	By MS/MS	By matching	By MS/MS	13.8	26.2	9.7	26.2	2665100	52567000	2350000	43893000	2337900	98620000	4918000	176450000	0	24	0	11
P99024;B2RSN3;Q9CWF2;Q7TMM9;Q99J49	Tubulin beta-5 chain;Tubulin beta-2B chain;Tubulin beta-2A chain	Tubb5;Tubb2b;Tubb2a	sp|P99024|TBB5_MOUSE Tubulin beta-5 chain OS=Mus musculus GN=Tubb5 PE=1 SV=1;tr|B2RSN3|B2RSN3_MOUSE Tubulin beta chain OS=Mus musculus GN=Tubb2b PE=1 SV=1;sp|Q9CWF2|TBB2B_MOUSE Tubulin beta-2B chain OS=Mus musculus GN=Tubb2b PE=1 SV=1;sp|Q7TMM9|TBB2A_MOUSE	11	7	9	5	7	49.67	444	0	167.9	By MS/MS	By MS/MS	By matching	By MS/MS	21.4	25	12.6	18.5	2163300	11453000	1378500	3586300	2525500	18487000	4030000	16120000	1	9	0	5
Q9QWL7	Keratin, type I cytoskeletal 17	Krt17	sp|Q9QWL7|K1C17_MOUSE Keratin, type I cytoskeletal 17 OS=Mus musculus GN=Krt17 PE=1 SV=3	10	19	14	12	5	48.161	433	0	323.31	By MS/MS	By MS/MS	By matching	By matching	36.5	24.9	20.3	9.7	164240000	31870000	26563000	2992000	246060000	36349000	27851000	7357800	51	18	0	0
P99027	60S acidic ribosomal protein P2	Rplp2	sp|P99027|RLA2_MOUSE 60S acidic ribosomal protein P2 OS=Mus musculus GN=Rplp2 PE=1 SV=3	1	0	2	0	2	11.651	115	0	22.834		By matching		By matching	0	24.3	0	24.3	0	403910	0	345200	0	780920	0	1173100	0	0	0	0
Q5SSF7	Protein FAM46C	Fam46c	sp|Q5SSF7|FA46C_MOUSE Putative nucleotidyltransferase FAM46C OS=Mus musculus GN=Fam46c PE=1 SV=1	3	0	7	0	5	44.796	391	0	224.96		By MS/MS		By MS/MS	0	24.3	0	17.4	0	13571000	0	4442800	0	16570000	0	14523000	0	20	0	6
Q5BLK2;P60867	40S ribosomal protein S20	Rps20	tr|Q5BLK2|Q5BLK2_MOUSE MCG3574 OS=Mus musculus GN=Rps20 PE=1 SV=1;sp|P60867|RS20_MOUSE 40S ribosomal protein S20 OS=Mus musculus GN=Rps20 PE=1 SV=1	2	0	2	0	2	13.373	119	0	36.812		By matching		By matching	0	22.7	0	19.3	0	254310	0	183130	0	528890	0	676140	0	0	0	0
Q32P04;Q922U2	Keratin, type II cytoskeletal 5	Krt5	tr|Q32P04|Q32P04_MOUSE Keratin 5 OS=Mus musculus GN=Krt5 PE=1 SV=2;sp|Q922U2|K2C5_MOUSE Keratin, type II cytoskeletal 5 OS=Mus musculus GN=Krt5 PE=1 SV=1	7	19	18	15	11	61.766	580	0	323.31	By MS/MS	By MS/MS	By MS/MS	By MS/MS	24	22.4	20.7	16.4	228970000	281280000	148040000	22368000	303630000	383470000	322310000	96491000	51	30	4	4
Q52L87;Q3TIZ0;P68373;P05213;P68369;Q99KA2	Tubulin alpha-1C chain;Tubulin alpha-1B chain;Tubulin alpha-1A chain	Tuba1c;Tuba1b;Tuba1a	tr|Q52L87|Q52L87_MOUSE Tubulin alpha chain OS=Mus musculus GN=Tuba1c PE=1 SV=1;tr|Q3TIZ0|Q3TIZ0_MOUSE Tubulin alpha chain OS=Mus musculus GN=Tuba1c PE=2 SV=1;sp|P68373|TBA1C_MOUSE Tubulin alpha-1C chain OS=Mus musculus GN=Tuba1c PE=1 SV=1;sp|P05213|TBA1B_M	7	3	7	2	4	49.909	449	0	163.16	By MS/MS	By MS/MS	By matching	By MS/MS	10.9	22.3	6.5	15.6	828920	5580800	394540	2185800	1931500	10139000	1633400	12247000	3	6	0	3
P50446;Q3UV11;Q05B38;Q0VDR7;Q9Z331;Q8BGZ7;Q9CV72	Keratin, type II cytoskeletal 6A;Keratin, type II cytoskeletal 6B;Keratin, type II cytoskeletal 75	Krt6a;Krt6b;Krt75	sp|P50446|K2C6A_MOUSE Keratin, type II cytoskeletal 6A OS=Mus musculus GN=Krt6a PE=1 SV=3;tr|Q3UV11|Q3UV11_MOUSE Keratin, type II cytoskeletal 6B OS=Mus musculus GN=Krt6b PE=1 SV=1;tr|Q05B38|Q05B38_MOUSE Krt6b protein (Fragment) OS=Mus musculus GN=Krt6b PE	12	10	8	6	1	59.334	553	0	323.31	By MS/MS	By matching	By matching	By matching	21.7	21.7	17.9	8.9	103200000	3561100	3536800	100810	131340000	1925600	3056700	0	23	0	0	0
P68372;Q9CVR0;Q9DCR1;Q9D6F9	Tubulin beta-4B chain;Tubulin beta-4A chain	Tubb4b;Tubb4a	sp|P68372|TBB4B_MOUSE Tubulin beta-4B chain OS=Mus musculus GN=Tubb4b PE=1 SV=1;tr|Q9CVR0|Q9CVR0_MOUSE Tubulin beta chain (Fragment) OS=Mus musculus GN=Tubb4b PE=2 SV=2;tr|Q9DCR1|Q9DCR1_MOUSE Uncharacterized protein (Fragment) OS=Mus musculus GN=Tubb4b PE=	7	0	1	0	1	49.83	445	0	20.652	By matching	By MS/MS	By matching	By matching	18	21.6	9.2	18.4	0	522370	0	428780	0	0	0	0	0	1	0	0
G3UYV7;Q059I1;P62858	40S ribosomal protein S28	Rps28	tr|G3UYV7|G3UYV7_MOUSE 40S ribosomal protein S28 (Fragment) OS=Mus musculus GN=Rps28 PE=1 SV=1;tr|Q059I1|Q059I1_MOUSE MCG22987, isoform CRA_a OS=Mus musculus GN=Rps28 PE=1 SV=1;sp|P62858|RS28_MOUSE 40S ribosomal protein S28 OS=Mus musculus GN=Rps28 PE=1 SV	3	0	1	0	1	6.3442	56	0	11.704		By matching		By matching	0	21.4	0	21.4	0	269440	0	138760	0	0	0	0	0	0	0	0
A5JUZ1;A0A0A6YW67;E9Q9J0;Q5M9K3;Q8C2K3;Q642L7;E9Q4P0;E9Q5F6;Q922B0;E9QNP0;Q5SX22;Q3TH47;Q78XY9;Q8R0Z9;Q922Z8;Q8VC46;P62984;P62983;P0CG49;P0CG50;B0LAC2;D3YYZ2	Ubiquitin-60S ribosomal protein L40;Ubiquitin;60S ribosomal protein L40;Ubiquitin-40S ribosomal protein S27a;Ubiquitin;40S ribosomal protein S27a;Polyubiquitin-B;Ubiquitin;Polyubiquitin-C;Ubiquitin;Ubiquitin-related 1;Ubiquitin-related 2	Ubc;Gm8797;Uba52;Gm1821;Rps27a;Kxd1;Ubb;Gm5239	tr|A5JUZ1|A5JUZ1_MOUSE Ubiqutin subunit 1 (Fragment) OS=Mus musculus GN=Ubc PE=2 SV=1;tr|A0A0A6YW67|A0A0A6YW67_MOUSE MCG23377, isoform CRA_b OS=Mus musculus GN=Gm8797 PE=4 SV=1;tr|E9Q9J0|E9Q9J0_MOUSE Ubiquitin-60S ribosomal protein L40 (Fragment) OS=Mus mu	22	0	1	0	0	8.5647	76	0	25.311		By MS/MS			0	21.1	0	0	0	0	0	0	0	0	0	0	0	1	0	0
Q61781	Keratin, type I cytoskeletal 14	Krt14	sp|Q61781|K1C14_MOUSE Keratin, type I cytoskeletal 14 OS=Mus musculus GN=Krt14 PE=1 SV=2	4	6	3	3	2	52.866	484	0	160.26	By MS/MS	By MS/MS	By matching	By matching	27.5	20.7	20.5	11	66206000	11688000	11789000	1481600	88681000	51157000	32299000	9967900	24	10	0	0
Q6IFX2;Q9CWC9	Keratin, type I cytoskeletal 42	Krt42	sp|Q6IFX2|K1C42_MOUSE Keratin, type I cytoskeletal 42 OS=Mus musculus GN=Krt42 PE=1 SV=1;tr|Q9CWC9|Q9CWC9_MOUSE Uncharacterized protein OS=Mus musculus GN=Krt42 PE=2 SV=1	2	6	4	2	0	50.133	452	0	64.154	By MS/MS	By MS/MS	By matching	By matching	26.1	20.6	16.8	6.9	13312000	2334800	1082600	0	13484000	2524900	2711200	0	8	1	0	0
A0A075B5V6;A0A075B5V1;A0A075B5U4;A0A075B5V4;Q9QXF0;Q9QXE9;A0A0A6YY38;A0A0A6YXN4;A0A0A6YWK5;A0A0A6YW32;A0A075B5V2;A0A075B5V0;A0A075B5U7;A0A0M4LB22;Q65ZR6;Q2KHS9;Q91WR1;P01758;P01757;P01756;P06330	Ig heavy chain V region 108A;Ig heavy chain V region J558;Ig heavy chain V region MOPC 104E;Ig heavy chain V region AC38 205.12	Ighv1-42;Ighv1-31;Ighv1-18;Ighv1-37;Ighv1-34;Ighv1-26;Ighv1-22;Igh;Igh-VJ558	tr|A0A075B5V6|A0A075B5V6_MOUSE Immunoglobulin heavy variable V1-42 OS=Mus musculus GN=Ighv1-42 PE=4 SV=1;tr|A0A075B5V1|A0A075B5V1_MOUSE Immunoglobulin heavy variable 1-31 OS=Mus musculus GN=Ighv1-31 PE=4 SV=1;tr|A0A075B5U4|A0A075B5U4_MOUSE Immunoglobulin h	21	0	1	0	1	10.776	98	0	8.1023		By MS/MS		By matching	0	19.4	0	19.4	0	432480	0	270200	0	0	0	1111400	0	2	0	0
Q4VAG4;P67984	60S ribosomal protein L22	Rpl22	tr|Q4VAG4|Q4VAG4_MOUSE MCG12304 OS=Mus musculus GN=Rpl22 PE=1 SV=1;sp|P67984|RL22_MOUSE 60S ribosomal protein L22 OS=Mus musculus GN=Rpl22 PE=1 SV=2	2	1	2	2	1	14.759	128	0	16.458	By matching	By MS/MS	By matching	By matching	10.2	18.8	18.8	10.2	199020	401920	393670	204050	0	0	0	0	0	1	0	0
D3Z1R1;E9PX27;Q8C2R2;Q71LX8;Q91V38;Q3UBU0;Q3UAD6;P11499;P08113	Heat shock protein HSP 90-beta;Endoplasmin	Hsp90ab1;Hsp90b1	tr|D3Z1R1|D3Z1R1_MOUSE Heat shock protein HSP 90-beta (Fragment) OS=Mus musculus GN=Hsp90ab1 PE=1 SV=1;tr|E9PX27|E9PX27_MOUSE Heat shock protein HSP 90-beta OS=Mus musculus GN=Hsp90ab1 PE=1 SV=1;tr|Q8C2R2|Q8C2R2_MOUSE Uncharacterized protein (Fragment) OS=	9	0	1	0	0	8.7157	76	0	7.5304		By MS/MS			0	18.4	0	0	0	190260	0	0	0	0	0	0	0	1	0	0
A0A140T8Q3;A0A140T8N7;A0A075B5N7;Q8VIJ0;A0A140T8P1;A0A140T8N5;A0A140T8M5;A0A0G2JGY3;A2NUE7;P01633	Ig kappa chain V19-17	Igkv6-13;Igkv6-14;Igk-V19-17	tr|A0A140T8Q3|A0A140T8Q3_MOUSE Immunoglobulin kappa variable 6-17 (Fragment) OS=Mus musculus GN=Igkv6-17 PE=1 SV=2;tr|A0A140T8N7|A0A140T8N7_MOUSE Immunoglobulin kappa chain variable 6-25 (Fragment) OS=Mus musculus GN=Igkv6-25 PE=4 SV=2;tr|A0A075B5N7|A0A075	10	0	1	0	1	12.76	115	0	11.008		By matching		By matching	0	18.3	0	7.8	0	96809	0	374150	0	0	0	0	0	0	0	0
S4R1W1;D2KHZ9;A0A1D5RLD8;A0A0A0MQF6;P16858;S4R257	Glyceraldehyde-3-phosphate dehydrogenase	Gm3839;GAPDH;Gapdh	tr|S4R1W1|S4R1W1_MOUSE Glyceraldehyde-3-phosphate dehydrogenase OS=Mus musculus GN=Gm3839 PE=1 SV=1;tr|D2KHZ9|D2KHZ9_MOUSE Glyceraldehyde-3-phosphate dehydrogenase OS=Mus musculus GN=GAPDH PE=2 SV=1;tr|A0A1D5RLD8|A0A1D5RLD8_MOUSE Glyceraldehyde-3-phosphate	10	3	3	3	3	35.812	333	0	124.68	By MS/MS	By MS/MS	By matching	By MS/MS	17.1	17.1	17.1	17.1	4234900	5398800	2867200	2705600	3926300	8741900	8603000	10816000	4	3	0	4
Q3UDS0;Q3UBA6;Q3TZJ3;Q3TQ13;Q3TEK2;P63017;Q3ULM1;Q504P4;Q3U9L2;Q3TRH3;Q3TH56;Q3TF16;Q3TB63;Q3KQJ4;Q3TH04	Heat shock cognate 71 kDa protein	Hspa8	tr|Q3UDS0|Q3UDS0_MOUSE Uncharacterized protein (Fragment) OS=Mus musculus GN=Hspa8 PE=2 SV=1;tr|Q3UBA6|Q3UBA6_MOUSE Uncharacterized protein OS=Mus musculus GN=Hspa8 PE=2 SV=1;tr|Q3TZJ3|Q3TZJ3_MOUSE Uncharacterized protein OS=Mus musculus GN=Hspa8 PE=2 SV=1	21	2	7	4	7	60.801	553	0	172.84	By MS/MS	By MS/MS	By matching	By MS/MS	5.2	16.8	9.8	16.8	631210	3396200	661310	1563000	733360	2637000	1173300	3727200	1	1	0	1
O70569;P62264;D3YVF4;D3Z7I1;Q3UJS5	40S ribosomal protein S14	rps14;Rps14	tr|O70569|O70569_MOUSE Ribosomal protein S14 OS=Mus musculus GN=rps14 PE=3 SV=1;sp|P62264|RS14_MOUSE 40S ribosomal protein S14 OS=Mus musculus GN=Rps14 PE=1 SV=3;tr|D3YVF4|D3YVF4_MOUSE 40S ribosomal protein S14 (Fragment) OS=Mus musculus GN=Rps14 PE=1 SV=1	5	0	3	0	2	16.301	151	0	84.227		By matching		By matching	0	16.6	0	15.9	0	416610	0	296700	0	366210	0	476940	0	0	0	0
Q9DC41;Q3U9G2;Q3U6V3;Q3TWF2;Q3TKF8;Q3TI47;P20029;Q3U7T8;Q3UEM8	78 kDa glucose-regulated protein	Hspa5	tr|Q9DC41|Q9DC41_MOUSE Uncharacterized protein OS=Mus musculus GN=Hspa5 PE=2 SV=1;tr|Q3U9G2|Q3U9G2_MOUSE Uncharacterized protein OS=Mus musculus GN=Hspa5 PE=2 SV=1;tr|Q3U6V3|Q3U6V3_MOUSE Uncharacterized protein OS=Mus musculus GN=Hspa5 PE=2 SV=1;tr|Q3TWF2|	10	4	8	4	8	72.422	655	0	79.503	By matching	By MS/MS	By matching	By MS/MS	8.4	16.5	7.8	16.5	675580	7958700	584780	5603400	1579500	18642000	1299100	20983000	0	13	0	3
Q4V9X9;Q5M9M5;A0A140T8M7;P62751;Q91YK6	60S ribosomal protein L23a	Rpl23a	tr|Q4V9X9|Q4V9X9_MOUSE Rpl23a protein (Fragment) OS=Mus musculus GN=Rpl23a PE=2 SV=1;tr|Q5M9M5|Q5M9M5_MOUSE MCG10806 OS=Mus musculus GN=Rpl23a PE=1 SV=1;tr|A0A140T8M7|A0A140T8M7_MOUSE Ribosomal protein L23A, pseudogene 3 OS=Mus musculus GN=Rpl23a-ps3 PE=3	5	1	2	0	1	17.564	155	0	32.925	By matching	By matching		By matching	7.7	16.1	0	8.4	467280	364990	0	277940	316150	307890	0	0	0	0	0	0
Q5FW91;P05214	Tubulin alpha-3 chain	Tuba3a	tr|Q5FW91|Q5FW91_MOUSE Tubulin alpha chain OS=Mus musculus GN=Tuba3a PE=1 SV=1;sp|P05214|TBA3_MOUSE Tubulin alpha-3 chain OS=Mus musculus GN=Tuba3a PE=1 SV=1	2	0	0	0	0	49.959	450	0	8.5372	By matching	By matching	By matching	By matching	7.6	15.8	3.1	12.2	0	0	0	0	0	0	0	0	0	0	0	0
Q9D0A2;Q5YLW3;Q3UK56;P62908;Q9CZP6;Q3UCL7;A0A140LI77;D3YV43	40S ribosomal protein S3	Rps3	tr|Q9D0A2|Q9D0A2_MOUSE Uncharacterized protein OS=Mus musculus GN=Rps3 PE=2 SV=1;tr|Q5YLW3|Q5YLW3_MOUSE Ribosomal protein S3 OS=Mus musculus GN=Rps3 PE=1 SV=1;tr|Q3UK56|Q3UK56_MOUSE Uncharacterized protein OS=Mus musculus GN=Rps3 PE=2 SV=1;sp|P62908|RS3_MO	9	0	3	0	1	26.64	243	0	55.162		By matching		By matching	0	15.6	0	6.6	0	429920	0	172990	0	872780	0	0	0	0	0	0
A2A513;P02535-3;P02535-2;P02535	Keratin, type I cytoskeletal 10	Krt10	tr|A2A513|A2A513_MOUSE Keratin, type I cytoskeletal 10 OS=Mus musculus GN=Krt10 PE=1 SV=1;sp|P02535-3|K1C10_MOUSE Isoform 3 of Keratin, type I cytoskeletal 10 OS=Mus musculus GN=Krt10;sp|P02535-2|K1C10_MOUSE Isoform 2 of Keratin, type I cytoskeletal 10 OS=	4	8	7	6	5	57.04	561	0	228.86	By MS/MS	By MS/MS	By MS/MS	By matching	16.8	14.1	11.9	11.9	50374000	37671000	34996000	3863300	58247000	61372000	75956000	14989000	20	16	3	0
Q5BLJ9;P61358;Q9CSM4;A2A4Q0	60S ribosomal protein L27	Rpl27	tr|Q5BLJ9|Q5BLJ9_MOUSE 60S ribosomal protein L27 OS=Mus musculus GN=Rpl27 PE=1 SV=1;sp|P61358|RL27_MOUSE 60S ribosomal protein L27 OS=Mus musculus GN=Rpl27 PE=1 SV=2;tr|Q9CSM4|Q9CSM4_MOUSE 60S ribosomal protein L27 (Fragment) OS=Mus musculus PE=2 SV=1;tr|A	4	0	2	0	0	15.798	136	0	20.268		By matching			0	14	0	0	0	218630	0	0	0	400840	0	0	0	0	0	0
A0A0A0MQA5;P68368;Q9JJZ2	Tubulin alpha-4A chain;Tubulin alpha-8 chain	Tuba4a;Tuba8	tr|A0A0A0MQA5|A0A0A0MQA5_MOUSE Tubulin alpha chain (Fragment) OS=Mus musculus GN=Tuba4a PE=1 SV=1;sp|P68368|TBA4A_MOUSE Tubulin alpha-4A chain OS=Mus musculus GN=Tuba4a PE=1 SV=1;sp|Q9JJZ2|TBA8_MOUSE Tubulin alpha-8 chain OS=Mus musculus GN=Tuba8 PE=1 SV=1	9	0	0	0	0	52.793	477	0	8.1479	By matching	By matching	By matching	By matching	2.9	13.6	2.9	7.3	0	0	0	0	0	0	0	0	0	0	0	0
Q3SYP5;Q3ZAW8;Q9EQD7;Q9EQD6;Q9Z2K1	Keratin, type I cytoskeletal 16	Krt16;K16	tr|Q3SYP5|Q3SYP5_MOUSE Keratin 16 OS=Mus musculus GN=Krt16 PE=1 SV=1;tr|Q3ZAW8|Q3ZAW8_MOUSE Keratin 16 OS=Mus musculus GN=Krt16 PE=2 SV=1;tr|Q9EQD7|Q9EQD7_MOUSE Keratin intermediate filament 16b OS=Mus musculus GN=K16 PE=3 SV=1;tr|Q9EQD6|Q9EQD6_MOUSE Kerat	5	7	5	5	1	51.606	469	0	167.87	By MS/MS	By MS/MS	By matching	By matching	17.9	12.8	12.8	7	66486000	7499400	3548800	223390	84897000	13880000	4579500	936470	20	6	0	0
Q5M9P3;Q9CZX8;D3YUT3;D3YUG3;D3Z5R8;D3Z722	40S ribosomal protein S19	Rps19	tr|Q5M9P3|Q5M9P3_MOUSE Rps19 protein (Fragment) OS=Mus musculus GN=Rps19 PE=2 SV=1;sp|Q9CZX8|RS19_MOUSE 40S ribosomal protein S19 OS=Mus musculus GN=Rps19 PE=1 SV=3;tr|D3YUT3|D3YUT3_MOUSE 40S ribosomal protein S19 (Fragment) OS=Mus musculus GN=Rps19 PE=1 S	7	0	2	0	1	16.661	151	0	31.677		By matching		By matching	0	12.6	0	6	0	306770	0	142850	0	491400	0	0	0	0	0	0
Q9CQ48	NudC domain-containing protein 2	Nudcd2	sp|Q9CQ48|NUDC2_MOUSE NudC domain-containing protein 2 OS=Mus musculus GN=Nudcd2 PE=1 SV=1	1	1	1	1	1	17.66	157	0	9.2437	By MS/MS	By MS/MS	By matching	By matching	12.1	12.1	12.1	12.1	128150000	121770000	122380000	107320000	0	0	0	0	2	2	0	0
P62315	Small nuclear ribonucleoprotein Sm D1	Snrpd1	sp|P62315|SMD1_MOUSE Small nuclear ribonucleoprotein Sm D1 OS=Mus musculus GN=Snrpd1 PE=1 SV=1	1	0	1	1	1	13.281	119	0	7.2981		By matching	By matching	By matching	0	10.9	10.9	10.9	0	91571	147280	71995	0	0	0	0	0	0	0	0
A0A1L1SQA8;Q58EA6;P62852	40S ribosomal protein S25	Rps25	tr|A0A1L1SQA8|A0A1L1SQA8_MOUSE 40S ribosomal protein S25 OS=Mus musculus GN=Rps25 PE=1 SV=1;tr|Q58EA6|Q58EA6_MOUSE MCG10725, isoform CRA_a OS=Mus musculus GN=Rps25 PE=1 SV=1;sp|P62852|RS25_MOUSE 40S ribosomal protein S25 OS=Mus musculus GN=Rps25 PE=1 SV=1	3	0	1	0	1	10.309	93	0	10.108		By matching		By matching	0	10.8	0	10.8	0	221580	0	96570	0	0	0	0	0	0	0	0
Q02257	Junction plakoglobin	Jup	sp|Q02257|PLAK_MOUSE Junction plakoglobin OS=Mus musculus GN=Jup PE=1 SV=3	1	5	5	3	1	81.8	745	0	87.636	By MS/MS	By MS/MS	By matching	By matching	10.7	10.7	6.3	2.4	3512000	2833300	1538400	85093	3168700	3860400	2367700	0	7	7	0	0
Q9CZQ0;Q9CQF3;A0A1D5RLS2;A0A1D5RM23	Cleavage and polyadenylation specificity factor subunit 5	Nudt21	tr|Q9CZQ0|Q9CZQ0_MOUSE Uncharacterized protein OS=Mus musculus GN=Nudt21 PE=2 SV=1;sp|Q9CQF3|CPSF5_MOUSE Cleavage and polyadenylation specificity factor subunit 5 OS=Mus musculus GN=Nudt21 PE=1 SV=1;tr|A0A1D5RLS2|A0A1D5RLS2_MOUSE Cleavage and polyadenylati	4	0	1	1	1	20.954	180	0	19.463		By MS/MS	By matching	By matching	0	10	10	10	0	327270	292240	188460	0	0	0	0	0	1	0	0
P47963;Q5RKP3	60S ribosomal protein L13	Rpl13	sp|P47963|RL13_MOUSE 60S ribosomal protein L13 OS=Mus musculus GN=Rpl13 PE=1 SV=3;tr|Q5RKP3|Q5RKP3_MOUSE 60S ribosomal protein L13 OS=Mus musculus GN=Rpl13 PE=2 SV=1	2	0	2	0	1	24.305	211	0	61.297		By matching		By matching	0	10	0	4.7	0	180360	0	37205	0	319030	0	0	0	0	0	0
B0V2N8;B0V2N7;Q99KH3;B0V2N5;Q9CZI7;Q542G9;Q3UCD3;P07356	Annexin;Annexin A2	Anxa2	tr|B0V2N8|B0V2N8_MOUSE Annexin (Fragment) OS=Mus musculus GN=Anxa2 PE=1 SV=1;tr|B0V2N7|B0V2N7_MOUSE Annexin (Fragment) OS=Mus musculus GN=Anxa2 PE=1 SV=1;tr|Q99KH3|Q99KH3_MOUSE Annexin OS=Mus musculus GN=Anxa2 PE=2 SV=1;tr|B0V2N5|B0V2N5_MOUSE Annexin (Frag	8	1	1	1	0	19.596	176	0	13.229	By MS/MS	By MS/MS	By matching		9.7	9.7	9.7	0	359680	246540	104640	0	0	0	0	0	1	1	0	0
B2RTP7;Q3TTY5	Keratin, type II cytoskeletal 2 epidermal	Krt2	tr|B2RTP7|B2RTP7_MOUSE Krt2 protein OS=Mus musculus GN=Krt2 PE=2 SV=1;sp|Q3TTY5|K22E_MOUSE Keratin, type II cytoskeletal 2 epidermal OS=Mus musculus GN=Krt2 PE=1 SV=1	3	5	6	6	4	70.922	707	0	184.27	By MS/MS	By MS/MS	By MS/MS	By MS/MS	9.5	9.6	9.5	7.4	46576000	79808000	39628000	4534400	44945000	111460000	90847000	22599000	9	13	8	3
Q9D1S3;Q564F3;Q3UJU5;Q3UAC2;Q3U5P8;P97351	40S ribosomal protein S3a	Rps3a1;Rps3a	tr|Q9D1S3|Q9D1S3_MOUSE 40S ribosomal protein S3a OS=Mus musculus GN=Rps3a1 PE=2 SV=1;tr|Q564F3|Q564F3_MOUSE 40S ribosomal protein S3a OS=Mus musculus GN=Rps3a1 PE=1 SV=1;tr|Q3UJU5|Q3UJU5_MOUSE 40S ribosomal protein S3a OS=Mus musculus GN=Rps3a1 PE=2 SV=1;t	6	0	2	0	1	29.885	264	0	40.172		By matching		By matching	0	9.5	0	4.5	0	134120	0	89878	0	176000	0	0	0	0	0	0
Q6P1A9;Q5EBG5;Q58ET1;Q80UT7;P12970;A0A140T8L3;A0A140T8L1	60S ribosomal protein L7a	Rpl7a	tr|Q6P1A9|Q6P1A9_MOUSE Ribosomal protein L7A OS=Mus musculus GN=Rpl7a PE=2 SV=1;tr|Q5EBG5|Q5EBG5_MOUSE Ribosomal protein L7A OS=Mus musculus GN=Rpl7a PE=2 SV=1;tr|Q58ET1|Q58ET1_MOUSE MCG11348 OS=Mus musculus GN=Rpl7a PE=1 SV=1;tr|Q80UT7|Q80UT7_MOUSE Rpl7a	9	0	2	0	3	30.024	266	0	50.534		By matching		By matching	0	9	0	12.8	0	288270	0	325940	0	0	0	1065500	0	0	0	0
A0A075B5N3;A0A0G2JE47;A0A140T8M4;B5UB69;A0A0G2JFN8;Q6KB05		Igkv8-28;Igkv8-19;scFv B8E5	tr|A0A075B5N3|A0A075B5N3_MOUSE Immunoglobulin kappa variable 8-28 OS=Mus musculus GN=Igkv8-28 PE=1 SV=7;tr|A0A0G2JE47|A0A0G2JE47_MOUSE Immunoglobulin kappa variable 8-28 (Fragment) OS=Mus musculus GN=Igkv8-28 PE=1 SV=4;tr|A0A140T8M4|A0A140T8M4_MOUSE Immuno	6	0	1	0	0	10.903	101	0	11.007		By matching			0	8.9	0	0	0	196560	0	0	0	0	0	0	0	0	0	0
F6VME3;F6RT34;P04370-5;P04370-10;P04370-4;Q09J72;Q3UGF3;F6RWW8;Q542T4;F6ZIA4;F6TYB7;Q5D096;F7A0B0;P04370-14;P04370-8;P04370-13;P04370-6;P04370-7;P04370-11;P04370-9;P04370-2;P04370	Myelin basic protein	Mbp	tr|F6VME3|F6VME3_MOUSE Myelin basic protein (Fragment) OS=Mus musculus GN=Mbp PE=1 SV=1;tr|F6RT34|F6RT34_MOUSE Myelin basic protein (Fragment) OS=Mus musculus GN=Mbp PE=1 SV=1;sp|P04370-5|MBP_MOUSE Isoform 5 of Myelin basic protein OS=Mus musculus GN=Mbp;s	22	2	1	2	2	20.829	193	0	19.8	By MS/MS	By matching	By matching	By matching	15	8.8	15	15	1440400	233990	392860	662240	1599000	0	1159800	2034400	3	0	0	0
Q3THE1;Q3TKR5;Q58EU6;Q3U850;P47962;D3YYV8	60S ribosomal protein L5	Rpl5	tr|Q3THE1|Q3THE1_MOUSE Uncharacterized protein (Fragment) OS=Mus musculus GN=Rpl5 PE=2 SV=1;tr|Q3TKR5|Q3TKR5_MOUSE Ribosomal protein L5 OS=Mus musculus GN=Rpl5 PE=2 SV=1;tr|Q58EU6|Q58EU6_MOUSE MCG13589 OS=Mus musculus GN=Rpl5 PE=1 SV=1;tr|Q3U850|Q3U850_MOU	6	0	1	0	1	15.996	137	0	23.643		By matching		By matching	0	8.8	0	8.8	0	110640	0	107630	0	0	0	0	0	0	0	0
B1AQ77;Q61414	Keratin, type I cytoskeletal 15	Krt15	tr|B1AQ77|B1AQ77_MOUSE Keratin 15, isoform CRA_a OS=Mus musculus GN=Krt15 PE=1 SV=1;sp|Q61414|K1C15_MOUSE Keratin, type I cytoskeletal 15 OS=Mus musculus GN=Krt15 PE=1 SV=2	2	1	0	0	0	49.493	456	0	12.699	By MS/MS	By matching	By matching	By matching	8.6	8.6	8.6	8.3	1227700	0	0	0	1227700	0	0	0	1	0	0	0
S4R1N6;Q561N5;Q3TW65;F6YVP7;P62270;A0A1Y7VKY1	40S ribosomal protein S18	Rps18;Gm10260	tr|S4R1N6|S4R1N6_MOUSE 40S ribosomal protein S18 OS=Mus musculus GN=Rps18 PE=3 SV=1;tr|Q561N5|Q561N5_MOUSE MCG23000, isoform CRA_b OS=Mus musculus GN=Rps18 PE=2 SV=1;tr|Q3TW65|Q3TW65_MOUSE Uncharacterized protein OS=Mus musculus GN=Rps18 PE=2 SV=1;tr|F6YVP	6	0	1	0	1	12.483	107	0	57.657		By matching		By matching	0	8.4	0	8.4	0	289350	0	234840	0	0	0	0	0	0	0	0
A0A1L1SST0;Q5SVY2;Q3UAJ1;Q3TE63;Q9CZK9;P17742	Peptidyl-prolyl cis-trans isomerase;Peptidyl-prolyl cis-trans isomerase A;Peptidyl-prolyl cis-trans isomerase A, N-terminally processed	Ppia	tr|A0A1L1SST0|A0A1L1SST0_MOUSE Peptidyl-prolyl cis-trans isomerase OS=Mus musculus GN=Ppia PE=1 SV=1;tr|Q5SVY2|Q5SVY2_MOUSE Peptidyl-prolyl cis-trans isomerase OS=Mus musculus GN=Ppia PE=1 SV=1;tr|Q3UAJ1|Q3UAJ1_MOUSE Peptidyl-prolyl cis-trans isomerase OS=	6	1	1	0	1	17.047	156	0	11.703	By matching	By matching		By matching	8.3	8.3	0	8.3	112560	124840	0	154830	0	0	0	0	0	0	0	0
Q642K5;Q3THB2;Q920W8;Q91V99;P62862	40S ribosomal protein S30	Fau;fau	tr|Q642K5|Q642K5_MOUSE 40S ribosomal protein S30 OS=Mus musculus GN=Fau PE=1 SV=1;tr|Q3THB2|Q3THB2_MOUSE 40S ribosomal protein S30 OS=Mus musculus PE=2 SV=1;tr|Q920W8|Q920W8_MOUSE 40S ribosomal protein S30 (Fragment) OS=Mus musculus GN=fau PE=3 SV=1;tr|Q91	5	0	1	1	1	14.416	133	0	9.9493		By matching	By matching	By matching	0	8.3	8.3	8.3	0	192440	88223	352920	0	0	0	0	0	0	0	0
Q7M754;Q792Z1		Gm5409;Try10	tr|Q7M754|Q7M754_MOUSE Try10-like trypsinogen OS=Mus musculus GN=Gm5409 PE=2 SV=1;tr|Q792Z1|Q792Z1_MOUSE MCG140784 OS=Mus musculus GN=Try10 PE=1 SV=1	2	1	1	1	1	26.531	246	0	8.842	By MS/MS	By MS/MS	By MS/MS	By MS/MS	8.1	8.1	8.1	8.1	32574000	33058000	24770000	25832000	44051000	68355000	0	90933000	6	5	1	1
Q9Z1R9		Prss1	tr|Q9Z1R9|Q9Z1R9_MOUSE MCG124046 OS=Mus musculus GN=Prss1 PE=1 SV=1	1	1	1	1	1	26.134	246	0	16.98	By MS/MS	By MS/MS	By MS/MS	By MS/MS	8.1	8.1	8.1	8.1	599730000	583360000	554490000	531780000	0	0	0	0	0	0	0	0
Q7TT42;Q9CPN7;F6R7E8		trypsinogen;1810009J06Rik;Gm2663	tr|Q7TT42|Q7TT42_MOUSE Trypsinogen 5 OS=Mus musculus GN=trypsinogen PE=3 SV=1;tr|Q9CPN7|Q9CPN7_MOUSE RIKEN cDNA 1810009J06 gene OS=Mus musculus GN=1810009J06Rik PE=2 SV=1;tr|F6R7E8|F6R7E8_MOUSE Predicted gene 2663 OS=Mus musculus GN=Gm2663 PE=3 SV=1	3	1	1	1	1	26.42	246	0	7.1783	By MS/MS	By MS/MS	By MS/MS	By MS/MS	8.1	8.1	8.1	8.1	4523700	19283000	7039600	4720000	0	35914000	41472000	0	1	4	1	1
Q5M9N5;Q5M9J8;P41105	60S ribosomal protein L28	Rpl28	tr|Q5M9N5|Q5M9N5_MOUSE Ribosomal protein L28 OS=Mus musculus GN=Rpl28 PE=2 SV=1;tr|Q5M9J8|Q5M9J8_MOUSE MCG13936 OS=Mus musculus GN=Rpl28 PE=1 SV=1;sp|P41105|RL28_MOUSE 60S ribosomal protein L28 OS=Mus musculus GN=Rpl28 PE=1 SV=2	3	0	1	0	0	15.709	137	0	28.882		By matching			0	8	0	0	0	58272	0	0	0	0	0	0	0	0	0	0
A0A1S6GWI6;Q7TQK4;F6TGV1	Exosome complex component RRP40	Exosc3	tr|A0A1S6GWI6|A0A1S6GWI6_MOUSE Uncharacterized protein OS=Mus musculus GN=Exosc3 PE=2 SV=1;sp|Q7TQK4|EXOS3_MOUSE Exosome complex component RRP40 OS=Mus musculus GN=Exosc3 PE=1 SV=3;tr|F6TGV1|F6TGV1_MOUSE Exosome complex component RRP40 (Fragment) OS=Mus mu	3	0	1	0	0	30.046	279	0	63.272		By matching			0	7.9	0	0	0	385550	0	0	0	0	0	0	0	0	0	0
Q6ZWZ6;F7AEH4;P63323;A0A1W2P7A1	40S ribosomal protein S12	Rps12	tr|Q6ZWZ6|Q6ZWZ6_MOUSE 40S ribosomal protein S12 OS=Mus musculus GN=Rps12 PE=1 SV=1;tr|F7AEH4|F7AEH4_MOUSE 40S ribosomal protein S12 OS=Mus musculus GN=Rps12 PE=1 SV=1;sp|P63323|RS12_MOUSE 40S ribosomal protein S12 OS=Mus musculus GN=Rps12 PE=1 SV=2;tr|A0A	4	0	1	0	1	14.515	132	0	10.074		By matching		By matching	0	7.6	0	7.6	0	497140	0	431320	0	550310	0	829730	0	0	0	0
Q58E64;Q3UA81;Q3TII3;P10126;Q3UZQ3;D3Z3I8;D3YZ68	Elongation factor 1-alpha;Elongation factor 1-alpha 1	Eef1a1	tr|Q58E64|Q58E64_MOUSE Elongation factor 1-alpha OS=Mus musculus GN=Eef1a1 PE=1 SV=1;tr|Q3UA81|Q3UA81_MOUSE Elongation factor 1-alpha OS=Mus musculus GN=Eef1a1 PE=2 SV=1;tr|Q3TII3|Q3TII3_MOUSE Elongation factor 1-alpha OS=Mus musculus GN=Eef1a1 PE=2 SV=1;s	8	2	3	2	2	50.113	462	0	29.839	By MS/MS	By MS/MS	By matching	By matching	5	7.4	5	5	1315200	3023200	643970	949110	2884700	7822600	2827000	5470000	2	2	0	0
A0A1B0GSF7;A0A1B0GQU8;Q642K1;Q58EW0;P35980;A0A1B0GSS8;Q0QEW9;A0A1B0GRZ3;A0A1B0GS28;A0A1B0GSA8	60S ribosomal protein L18	Rpl18	tr|A0A1B0GSF7|A0A1B0GSF7_MOUSE 60S ribosomal protein L18 OS=Mus musculus GN=Rpl18 PE=1 SV=1;tr|A0A1B0GQU8|A0A1B0GQU8_MOUSE 60S ribosomal protein L18 OS=Mus musculus GN=Rpl18 PE=1 SV=1;tr|Q642K1|Q642K1_MOUSE Ribosomal protein L18 OS=Mus musculus GN=Rpl18 PE	10	0	1	0	0	15.245	136	0	21.639		By matching			0	7.4	0	0	0	75889	0	0	0	0	0	0	0	0	0	0
B8JK33;Q3TL61;B8JK32;Q3TW40;Q3THB3;Q570Z0;A0A1S6GWJ8;Q9D0E1-2;Q9D0E1;Q3TQ66	Heterogeneous nuclear ribonucleoprotein M	Hnrnpm	tr|B8JK33|B8JK33_MOUSE Heterogeneous nuclear ribonucleoprotein M OS=Mus musculus GN=Hnrnpm PE=1 SV=1;tr|Q3TL61|Q3TL61_MOUSE Uncharacterized protein OS=Mus musculus GN=Hnrnpm PE=2 SV=1;tr|B8JK32|B8JK32_MOUSE Heterogeneous nuclear ribonucleoprotein M OS=Mus	12	1	3	1	4	68.161	640	0	52.786	By matching	By matching	By matching	By matching	1.4	7.2	2.3	8.6	131180	739690	66949	1133900	0	2178800	0	2754000	0	0	0	0
Q9CY93;Q5M9K9;A0A0A6YX26;P62900	60S ribosomal protein L31	Rpl31	tr|Q9CY93|Q9CY93_MOUSE Uncharacterized protein OS=Mus musculus GN=Rpl31 PE=2 SV=1;tr|Q5M9K9|Q5M9K9_MOUSE MCG126194, isoform CRA_a OS=Mus musculus GN=Rpl31 PE=1 SV=1;tr|A0A0A6YX26|A0A0A6YX26_MOUSE 60S ribosomal protein L31 OS=Mus musculus GN=Rpl31 PE=1 SV=1	6	0	1	1	1	14.411	125	0	16.452		By matching	By matching	By matching	0	7.2	7.2	7.2	0	311650	98548	246150	0	0	0	0	0	0	0	0
B1AXW5;B1AXW6;Q3U9J9;P35700;B1AXW4	Peroxiredoxin-1	Prdx1	tr|B1AXW5|B1AXW5_MOUSE Peroxiredoxin-1 (Fragment) OS=Mus musculus GN=Prdx1 PE=1 SV=8;tr|B1AXW6|B1AXW6_MOUSE Peroxiredoxin-1 (Fragment) OS=Mus musculus GN=Prdx1 PE=1 SV=1;tr|Q3U9J9|Q3U9J9_MOUSE Uncharacterized protein OS=Mus musculus GN=Prdx1 PE=2 SV=1;sp|P	5	0	1	0	0	18.87	169	0	10.774		By matching			0	7.1	0	0	0	114060	0	0	0	0	0	0	0	0	0	0
Q8BIS2;Q148Q7;E9Q1Z0;Q9DCV7	Keratin, type II cytoskeletal 7	4732456N10Rik;Krt7	tr|Q8BIS2|Q8BIS2_MOUSE Uncharacterized protein OS=Mus musculus GN=Krt90 PE=2 SV=1;tr|Q148Q7|Q148Q7_MOUSE Uncharacterized protein OS=Mus musculus GN=Krt90 PE=2 SV=1;tr|E9Q1Z0|E9Q1Z0_MOUSE Keratin 90 OS=Mus musculus GN=Krt90 PE=1 SV=1;sp|Q9DCV7|K2C7_MOUSE Ke	7	1	1	1	1	58.266	538	0	122.97	By MS/MS	By MS/MS	By matching	By matching	6.9	6.9	6.9	3.7	2954100	6917800	2362300	232380	0	0	0	0	8	15	0	0
Q9CQM8;Q4VA28;O09167	60S ribosomal protein L21	Rpl21	tr|Q9CQM8|Q9CQM8_MOUSE 60S ribosomal protein L21 OS=Mus musculus GN=Rpl21 PE=1 SV=1;tr|Q4VA28|Q4VA28_MOUSE Ribosomal protein L21 OS=Mus musculus GN=Rpl21 PE=2 SV=1;sp|O09167|RL21_MOUSE 60S ribosomal protein L21 OS=Mus musculus GN=Rpl21 PE=1 SV=3	3	0	1	0	0	18.579	160	0	11.144		By matching			0	6.9	0	0	0	86157	0	0	0	0	0	0	0	0	0	0
A4FUS1;Q641N3;Q5CZY9;P14131	40S ribosomal protein S16	Rps16	tr|A4FUS1|A4FUS1_MOUSE MCG123443 OS=Mus musculus GN=Rps16 PE=1 SV=1;tr|Q641N3|Q641N3_MOUSE Rps16 protein (Fragment) OS=Mus musculus GN=Rps16 PE=2 SV=1;tr|Q5CZY9|Q5CZY9_MOUSE Rps16 protein OS=Mus musculus GN=Rps16 PE=2 SV=1;sp|P14131|RS16_MOUSE 40S ribosoma	4	0	1	0	1	16.445	146	0	20.362		By matching		By matching	0	6.8	0	6.8	0	325440	0	101400	0	0	0	0	0	0	0	0
P04104	Keratin, type II cytoskeletal 1	Krt1	sp|P04104|K2C1_MOUSE Keratin, type II cytoskeletal 1 OS=Mus musculus GN=Krt1 PE=1 SV=4	3	1	1	1	1	65.605	637	0	8.5342	By matching	By MS/MS	By matching	By MS/MS	6.6	6.6	6.4	6.4	43577000	49808000	30106000	5430900	48369000	108230000	60388000	34642000	0	5	0	2
Q08EK4;Q08EK5;Q6IFZ6;Q4L0E7;Q678L1	Keratin, type II cytoskeletal 1b	Krt77	tr|Q08EK4|Q08EK4_MOUSE Keratin 77 OS=Mus musculus GN=Krt77 PE=2 SV=1;tr|Q08EK5|Q08EK5_MOUSE Keratin 77 OS=Mus musculus GN=Krt77 PE=1 SV=1;sp|Q6IFZ6|K2C1B_MOUSE Keratin, type II cytoskeletal 1b OS=Mus musculus GN=Krt77 PE=1 SV=1;tr|Q4L0E7|Q4L0E7_MOUSE Type	5	1	1	1	1	61.301	571	0	19.031	By MS/MS	By MS/MS	By matching	By MS/MS	6.3	6.3	6.3	5.4	74926000	109950000	56451000	10241000	51789000	129090000	158540000	41006000	6	2	0	4
B1ARA5;Q4FZH2;Q3U7N1;P61255;B1ARA3	60S ribosomal protein L26	Rpl26	tr|B1ARA5|B1ARA5_MOUSE 60S ribosomal protein L26 OS=Mus musculus GN=Rpl26 PE=1 SV=1;tr|Q4FZH2|Q4FZH2_MOUSE MCG50660, isoform CRA_a OS=Mus musculus GN=Rpl26 PE=1 SV=1;tr|Q3U7N1|Q3U7N1_MOUSE Uncharacterized protein OS=Mus musculus PE=2 SV=1;sp|P61255|RL26_MO	5	0	1	0	0	17.031	143	0	15.804		By matching			0	6.3	0	0	0	106720	0	0	0	0	0	0	0	0	0	0
Q3U0V1	Far upstream element-binding protein 2	Khsrp	sp|Q3U0V1|FUBP2_MOUSE Far upstream element-binding protein 2 OS=Mus musculus GN=Khsrp PE=1 SV=2	1	0	3	1	3	76.775	748	0	25.73		By MS/MS	By matching	By MS/MS	0	5.9	1.7	5.9	0	833630	71037	1012700	0	2084200	0	3483100	0	1	0	1
D3YYM6;D3Z1S8;Q91V55;P97461	40S ribosomal protein S5;40S ribosomal protein S5, N-terminally processed	Rps5	tr|D3YYM6|D3YYM6_MOUSE 40S ribosomal protein S5 (Fragment) OS=Mus musculus GN=Rps5 PE=1 SV=1;tr|D3Z1S8|D3Z1S8_MOUSE 40S ribosomal protein S5 (Fragment) OS=Mus musculus GN=Rps5 PE=1 SV=1;tr|Q91V55|Q91V55_MOUSE 40S ribosomal protein S5 OS=Mus musculus GN=Rps	4	0	1	0	0	20.413	182	0	15.925		By matching			0	5.5	0	0	0	43216	0	0	0	0	0	0	0	0	0	0
Q5M9L9;Q497E9;P62242;Q3UJU6;Q9CQW4;Q3UA25;Q9CRJ5	40S ribosomal protein S8	Rps8	tr|Q5M9L9|Q5M9L9_MOUSE 40S ribosomal protein S8 OS=Mus musculus GN=Rps8 PE=2 SV=1;tr|Q497E9|Q497E9_MOUSE 40S ribosomal protein S8 OS=Mus musculus GN=Rps8 PE=1 SV=1;sp|P62242|RS8_MOUSE 40S ribosomal protein S8 OS=Mus musculus GN=Rps8 PE=1 SV=2;tr|Q3UJU6|Q3U	7	0	1	0	1	24.263	208	0	31.648		By matching		By matching	0	5.3	0	5.3	0	89396	0	131980	0	0	0	0	0	0	0	0
Q3TU85;Q3TAI8;A1E2B8;Q61696;P17879	Heat shock 70 kDa protein 1A;Heat shock 70 kDa protein 1B	Hspa1b;Hspa1a	tr|Q3TU85|Q3TU85_MOUSE Heat shock protein 1B OS=Mus musculus GN=Hspa1b PE=1 SV=1;tr|Q3TAI8|Q3TAI8_MOUSE Uncharacterized protein OS=Mus musculus PE=2 SV=1;tr|A1E2B8|A1E2B8_MOUSE Inducible heat shock protein 70 OS=Mus musculus PE=3 SV=1;sp|Q61696|HS71A_MOUSE	11	0	0	0	0	70.078	641	0	87.007	By matching	By matching	By matching	By matching	2	5.1	3.4	5.1	0	0	0	0	0	0	0	0	0	0	0	0
P68040	Guanine nucleotide-binding protein subunit beta-2-like 1;Guanine nucleotide-binding protein subunit beta-2-like 1, N-terminally processed	Gnb2l1	sp|P68040|RACK1_MOUSE Receptor of activated protein C kinase 1 OS=Mus musculus GN=Rack1 PE=1 SV=3	1	0	1	0	1	35.076	317	0	29.755		By matching		By matching	0	5	0	3.5	0	169760	0	56941	0	0	0	0	0	0	0	0
Q9D7Y7;Q9CPN9		2210010C04Rik	tr|Q9D7Y7|Q9D7Y7_MOUSE Uncharacterized protein OS=Mus musculus GN=2210010C04Rik PE=2 SV=1;tr|Q9CPN9|Q9CPN9_MOUSE RIKEN cDNA 2210010C04 gene OS=Mus musculus GN=2210010C04Rik PE=1 SV=1	2	2	2	2	2	26.407	247	0	13.041	By MS/MS	By MS/MS	By MS/MS	By MS/MS	4.9	4.9	4.9	4.9	226710000	220070000	239120000	204130000	0	0	0	0	5	3	0	1
Q5SZA3;P15864;Q3UXH2;Q3U292;Q149Z9;P43275;P43274;P43277	Histone H1.2;Histone H1.1;Histone H1.4;Histone H1.3	Hist1h1c;Hist1h1d;Hist1h1a;Hist1h1e	tr|Q5SZA3|Q5SZA3_MOUSE Histone cluster 1, H1c OS=Mus musculus GN=Hist1h1c PE=1 SV=1;sp|P15864|H12_MOUSE Histone H1.2 OS=Mus musculus GN=Hist1h1c PE=1 SV=2;tr|Q3UXH2|Q3UXH2_MOUSE Uncharacterized protein (Fragment) OS=Mus musculus GN=Hist1h1c PE=2 SV=1;tr|Q3	8	1	1	1	2	21.266	212	0	10.221	By matching	By matching	By matching	By matching	4.7	4.7	4.7	9.9	583550	97850	308680	298980	0	0	0	0	0	0	0	0
Q9DC49;D3YVC1;F6YTZ4;Q58EU3;Q3TXS9;Q3TLE5;Q3TL20;Q3UB36;D3YWJ3;P25444;Q3TXR5;A0A140T8L5;D3Z536;Q3TI78;O89072	40S ribosomal protein S2	Rps2;Gm6576;Gm8225	tr|Q9DC49|Q9DC49_MOUSE Uncharacterized protein OS=Mus musculus GN=Rps2 PE=2 SV=1;tr|D3YVC1|D3YVC1_MOUSE 40S ribosomal protein S2 (Fragment) OS=Mus musculus GN=Rps2 PE=1 SV=1;tr|F6YTZ4|F6YTZ4_MOUSE Predicted gene 6576 OS=Mus musculus GN=Gm6576 PE=3 SV=2;tr|	15	0	1	0	0	25.104	235	0	20.288		By matching			0	4.7	0	0	0	224450	0	0	0	0	0	0	0	0	0	0
A2A547;Q5I0T8;P84099	Ribosomal protein L19;60S ribosomal protein L19	Rpl19	tr|A2A547|A2A547_MOUSE Ribosomal protein L19 OS=Mus musculus GN=Rpl19 PE=1 SV=1;tr|Q5I0T8|Q5I0T8_MOUSE Ribosomal protein L19 OS=Mus musculus GN=Rpl19 PE=1 SV=1;sp|P84099|RL19_MOUSE 60S ribosomal protein L19 OS=Mus musculus GN=Rpl19 PE=1 SV=1	3	1	1	0	1	23.247	194	0	6.1432	By matching	By matching		By matching	4.6	4.6	0	4.6	62489	77133	0	83140	0	0	0	0	0	0	0	0
B2CY77;P14206;A0A1L1SRW0;A0A1L1SUK3	40S ribosomal protein SA	Rpsa	tr|B2CY77|B2CY77_MOUSE Laminin receptor (Fragment) OS=Mus musculus GN=Rpsa PE=2 SV=1;sp|P14206|RSSA_MOUSE 40S ribosomal protein SA OS=Mus musculus GN=Rpsa PE=1 SV=4;tr|A0A1L1SRW0|A0A1L1SRW0_MOUSE 40S ribosomal protein SA (Fragment) OS=Mus musculus GN=Rpsa	4	1	1	0	1	32.85	295	0	87.647	By matching	By MS/MS		By matching	4.4	4.4	0	4.4	61049	309090	0	217830	0	0	0	0	0	1	0	0
D3Z6F5;Q03265	ATP synthase subunit alpha;ATP synthase subunit alpha, mitochondrial	Atp5a1	tr|D3Z6F5|D3Z6F5_MOUSE ATP synthase subunit alpha OS=Mus musculus GN=Atp5a1 PE=1 SV=1;sp|Q03265|ATPA_MOUSE ATP synthase subunit alpha, mitochondrial OS=Mus musculus GN=Atp5a1 PE=1 SV=1	2	0	1	1	0	54.594	503	0	21.909		By MS/MS	By matching		0	4.4	4.4	0	0	166950	186450	0	0	0	0	0	0	2	0	0
Q5M9N8;Q3UBI6;P14148;Q3TK73;F6XI62	60S ribosomal protein L7	Rpl7	tr|Q5M9N8|Q5M9N8_MOUSE Ribosomal protein L7 OS=Mus musculus GN=Rpl7 PE=1 SV=1;tr|Q3UBI6|Q3UBI6_MOUSE Uncharacterized protein OS=Mus musculus GN=Rpl7 PE=2 SV=1;sp|P14148|RL7_MOUSE 60S ribosomal protein L7 OS=Mus musculus GN=Rpl7 PE=1 SV=2;tr|Q3TK73|Q3TK73_M	5	0	1	0	0	31.419	270	0	25.85		By matching			0	4.1	0	0	0	240300	0	0	0	0	0	0	0	0	0	0
Q8BT09;Q5BLK1;P62754;Q3TL53	40S ribosomal protein S6	Rps6	tr|Q8BT09|Q8BT09_MOUSE 40S ribosomal protein S6 OS=Mus musculus PE=2 SV=1;tr|Q5BLK1|Q5BLK1_MOUSE 40S ribosomal protein S6 OS=Mus musculus GN=Rps6 PE=1 SV=1;sp|P62754|RS6_MOUSE 40S ribosomal protein S6 OS=Mus musculus GN=Rps6 PE=1 SV=1;tr|Q3TL53|Q3TL53_MOUS	4	1	1	0	1	28.667	249	0	32.492	By matching	By matching		By matching	4	4	0	4	389870	88697	0	510470	0	0	0	1351100	0	0	0	0
Q5ND36;Q61247	Alpha-2-antiplasmin	Serpinf2	tr|Q5ND36|Q5ND36_MOUSE Serine (Or cysteine) peptidase inhibitor, clade F, member 2, isoform CRA_c OS=Mus musculus GN=Serpinf2 PE=1 SV=1;sp|Q61247|A2AP_MOUSE Alpha-2-antiplasmin OS=Mus musculus GN=Serpinf2 PE=1 SV=1	2	1	1	1	1	54.971	491	0	9.8327	By MS/MS	By MS/MS	By matching	By MS/MS	3.5	3.5	3.5	3.5	1385500	731270	599440	383540	0	0	0	0	1	3	0	2
Q5M8R8;Q5FWB6;P14869;D3YVM5;S4R1N1	60S acidic ribosomal protein P0	Rplp0	tr|Q5M8R8|Q5M8R8_MOUSE 60S acidic ribosomal protein P0 OS=Mus musculus GN=Rplp0 PE=2 SV=1;tr|Q5FWB6|Q5FWB6_MOUSE 60S acidic ribosomal protein P0 OS=Mus musculus GN=Rplp0 PE=2 SV=1;sp|P14869|RLA0_MOUSE 60S acidic ribosomal protein P0 OS=Mus musculus GN=Rplp	6	0	1	0	1	34.216	317	0	25.049		By matching		By matching	0	3.5	0	3.5	0	106000	0	99284	0	0	0	0	0	0	0	0
Q3UCH0;P47911	60S ribosomal protein L6	Rpl6	tr|Q3UCH0|Q3UCH0_MOUSE 60S ribosomal protein L6 OS=Mus musculus GN=Rpl6 PE=1 SV=1;sp|P47911|RL6_MOUSE 60S ribosomal protein L6 OS=Mus musculus GN=Rpl6 PE=1 SV=3	4	0	1	0	1	33.509	296	0	30.751		By matching		By matching	0	3.4	0	3.4	0	171500	0	120410	0	0	0	0	0	0	0	0
Q4L0E6;Q0VDM9;A1L0X5;Q0VDN0;Q6IFT3;E9Q0F0		Krt78	tr|Q4L0E6|Q4L0E6_MOUSE Type II cytokeratin Kb40 (Fragment) OS=Mus musculus GN=Krt78 PE=2 SV=1;tr|Q0VDM9|Q0VDM9_MOUSE Krt78 protein (Fragment) OS=Mus musculus GN=Krt78 PE=2 SV=1;tr|A1L0X5|A1L0X5_MOUSE Krt78 protein (Fragment) OS=Mus musculus GN=Krt78 PE=2 S	6	2	2	2	2	47.618	420	0	147.95	By MS/MS	By MS/MS	By MS/MS	By MS/MS	3.3	3.3	3.3	3.3	62747000	106660000	50898000	8651200	76357000	198290000	128190000	52540000	8	7	1	1
B7ZP22;O88569-3;O88569-2;O88569;A0A0N4SUM2	Heterogeneous nuclear ribonucleoproteins A2/B1	Hnrnpa2b1	tr|B7ZP22|B7ZP22_MOUSE Heterogeneous nuclear ribonucleoprotein A2/B1 OS=Mus musculus GN=Hnrnpa2b1 PE=2 SV=1;sp|O88569-3|ROA2_MOUSE Isoform 3 of Heterogeneous nuclear ribonucleoproteins A2/B1 OS=Mus musculus GN=Hnrnpa2b1;sp|O88569-2|ROA2_MOUSE Isoform 2 of	5	1	1	0	2	35.964	341	0	11.879	By matching	By matching		By MS/MS	2.9	2.9	0	7.3	82889	93391	0	623730	0	0	0	2565500	0	0	0	3
Q3TU25;Q3U741;Q501J6-2;Q501J6;Q9CSD9;S4R1I6;Q8BTS0;Q3UXW3;A1L333;Q5U222;Q3V0Z8;Q61656	Probable ATP-dependent RNA helicase DDX17;Probable ATP-dependent RNA helicase DDX5	Ddx17;Ddx5	tr|Q3TU25|Q3TU25_MOUSE Uncharacterized protein OS=Mus musculus GN=Ddx17 PE=2 SV=1;tr|Q3U741|Q3U741_MOUSE DEAD (Asp-Glu-Ala-Asp) box polypeptide 17, isoform CRA_a OS=Mus musculus GN=Ddx17 PE=1 SV=1;sp|Q501J6-2|DDX17_MOUSE Isoform 2 of Probable ATP-dependent	12	1	1	1	1	47.385	418	0	11.463	By matching	By MS/MS	By matching	By matching	2.9	2.9	2.9	2.9	132310	376810	95916	354270	0	0	0	0	0	1	0	0
P97350	Plakophilin-1	Pkp1	sp|P97350|PKP1_MOUSE Plakophilin-1 OS=Mus musculus GN=Pkp1 PE=1 SV=1	1	1	1	0	0	80.895	728	0	8.3425	By matching	By MS/MS			2.1	2.1	0	0	190680	248850	0	0	0	390540	0	0	0	1	0	0
Q3UB90;Q3UB67;Q3UB15;Q3U9L3;Q3T9U9;P27659;A0A087WNS0;A0A087WQK0	60S ribosomal protein L3	Rpl3	tr|Q3UB90|Q3UB90_MOUSE Uncharacterized protein OS=Mus musculus GN=Rpl3 PE=2 SV=1;tr|Q3UB67|Q3UB67_MOUSE Uncharacterized protein OS=Mus musculus GN=Rpl3 PE=2 SV=1;tr|Q3UB15|Q3UB15_MOUSE Uncharacterized protein OS=Mus musculus GN=Rpl3 PE=2 SV=1;tr|Q3U9L3|Q3U	9	0	1	0	1	46.079	403	0	30.417		By matching		By matching	0	2	0	2.2	0	75847	0	126240	0	0	0	0	0	0	0	0
Q3UHW2;Q3TT11;P51660	Peroxisomal multifunctional enzyme type 2;(3R)-hydroxyacyl-CoA dehydrogenase;Enoyl-CoA hydratase 2	Hsd17b4	tr|Q3UHW2|Q3UHW2_MOUSE Uncharacterized protein OS=Mus musculus GN=Hsd17b4 PE=2 SV=1;tr|Q3TT11|Q3TT11_MOUSE Uncharacterized protein OS=Mus musculus GN=Hsd17b4 PE=2 SV=1;sp|P51660|DHB4_MOUSE Peroxisomal multifunctional enzyme type 2 OS=Mus musculus GN=Hsd17b	3	0	1	0	0	79.423	735	0	31.449		By matching			0	1.6	0	0	0	60291	0	0	0	0	0	0	0	0	0	0
E9Q557;E9PZW0	Desmoplakin	Dsp	sp|E9Q557|DESP_MOUSE Desmoplakin OS=Mus musculus GN=Dsp PE=1 SV=1;tr|E9PZW0|E9PZW0_MOUSE Desmoplakin OS=Mus musculus GN=Dsp PE=1 SV=1	2	5	3	2	0	332.91	2883	0	44.578	By MS/MS	By MS/MS	By matching		2.3	1.3	0.8	0	2970400	1244100	429320	0	2483400	2370600	1127700	0	6	3	0	0
A0A1B0GRR3;Q3UC02;Q9DB79;P62281;A0A1B0GSE8	40S ribosomal protein S11	Rps11	tr|A0A1B0GRR3|A0A1B0GRR3_MOUSE 40S ribosomal protein S11 OS=Mus musculus GN=Rps11 PE=1 SV=1;tr|Q3UC02|Q3UC02_MOUSE MCG23457 OS=Mus musculus GN=Rps11 PE=1 SV=1;tr|Q9DB79|Q9DB79_MOUSE Uncharacterized protein OS=Mus musculus GN=Rps11 PE=2 SV=1;sp|P62281|RS11_	6	0	0	0	1	15.198	130	0	15.005				By matching	0	0	0	7.7	0	0	0	62770	0	0	0	0	0	0	0	0
Q62019;E9QL13;Q3U6A2;Q8C2Q3-2;Q8C2Q3	RNA-binding protein 14	p16;Rbm14	tr|Q62019|Q62019_MOUSE 16 kDa protein OS=Mus musculus GN=p16 PE=4 SV=1;tr|E9QL13|E9QL13_MOUSE MCG8382, isoform CRA_c OS=Mus musculus GN=Rbm14 PE=1 SV=2;tr|Q3U6A2|Q3U6A2_MOUSE Uncharacterized protein OS=Mus musculus GN=Rbm14 PE=2 SV=1;sp|Q8C2Q3-2|RBM14_MOUS	5	0	0	0	1	58.734	573	0	12.592				By matching	0	0	0	2.1	0	0	0	47836	0	0	0	0	0	0	0	0
Q61649;Q9QWJ3;Q9CY10;Q9CY06;Q91VB8;Q8BPF4;A8DUV3;P01942;Q9CWS5;Q61287;A8DUV1	Hemoglobin subunit alpha	haemaglobin alpha 2;Hbat1;Hba	tr|Q61649|Q61649_MOUSE Alpha-globin mRNA (Fragment) OS=Mus musculus PE=2 SV=1;tr|Q9QWJ3|Q9QWJ3_MOUSE Alpha-1-globin (Fragment) OS=Mus musculus PE=2 SV=1;tr|Q9CY10|Q9CY10_MOUSE Uncharacterized protein OS=Mus musculus PE=2 SV=1;tr|Q9CY06|Q9CY06_MOUSE Unchara	11	2	0	0	0	6.2159	58	0	16.04	By MS/MS				53.4	0	0	0	2842200	0	0	0	3263700	0	0	0	2	0	0	0
E9Q223;D4N6R6;A8DUQ5;A8DUQ1;A8DUP0;A8DUN2;A8DUK7;A8DUK4;A8DUK2;D4N6V9;A8DUL5;A8DUL7;A8DUL2;A8DUL0		Hbb-bs;Hbbt1	tr|E9Q223|E9Q223_MOUSE Hemoglobin, beta adult s chain (Fragment) OS=Mus musculus GN=Hbb-bs PE=1 SV=1;tr|D4N6R6|D4N6R6_MUSMC Beta-globin OS=Mus musculus castaneus GN=Hbbt1 PE=3 SV=1;tr|A8DUQ5|A8DUQ5_MOUSE Beta-globin OS=Mus musculus GN=Hbbt1 PE=3 SV=1;tr|A8	27	3	0	1	0	11.083	103	0	24.387	By MS/MS		By matching		37.9	0	9.7	0	6601900	0	116530	0	7102300	0	0	0	5	0	0	0
Q9Z2L2		Hspb1	tr|Q9Z2L2|Q9Z2L2_MOUSE Truncated hsp25 (Fragment) OS=Mus musculus GN=Hspb1 PE=2 SV=1	1	1	0	0	0	9.4115	82	0	10.32	By MS/MS				19.5	0	0	0	894490	0	0	0	894490	0	0	0	2	0	0	0
D4N6U4;D0U270;D0U269;A8DUP7;A8DUP5;A8DUM2;A8DUK0;P02088;Q61650;B1Q450;A8DUP3	Hemoglobin subunit beta-1	Hbbt1;Hbb-b1;HBB1	tr|D4N6U4|D4N6U4_MUSMC Beta-globin OS=Mus musculus castaneus GN=Hbbt1 PE=3 SV=1;tr|D0U270|D0U270_MUSMC Beta-globin OS=Mus musculus castaneus GN=Hbbt1 PE=3 SV=1;tr|D0U269|D0U269_MUSMC Beta-globin OS=Mus musculus castaneus GN=Hbbt1 PE=3 SV=1;tr|A8DUP7|A8DUP7	12	0	0	0	0	15.88	147	0	7.1555	By matching		By matching		17.7	0	6.8	0	0	0	0	0	0	0	0	0	0	0	0	0
H7BXC3;P17751	Triosephosphate isomerase	Tpi1	tr|H7BXC3|H7BXC3_MOUSE Triosephosphate isomerase OS=Mus musculus GN=Tpi1 PE=1 SV=1;sp|P17751|TPIS_MOUSE Triosephosphate isomerase OS=Mus musculus GN=Tpi1 PE=1 SV=4	2	1	0	0	0	17.997	167	0	6.9908	By MS/MS				9	0	0	0	0	0	0	0	0	0	0	0	1	0	0	0
Q91VM2;P62320	Small nuclear ribonucleoprotein Sm D3	Snrpd3	tr|Q91VM2|Q91VM2_MOUSE Small nuclear ribonucleoprotein D3 OS=Mus musculus GN=Snrpd3 PE=2 SV=1;sp|P62320|SMD3_MOUSE Small nuclear ribonucleoprotein Sm D3 OS=Mus musculus GN=Snrpd3 PE=1 SV=1	2	1	0	1	0	13.985	126	0	7.7095	By matching		By matching		7.9	0	7.9	0	73742	0	191630	0	0	0	0	0	0	0	0	0
